# Vitamin C activates young LINE-1 elements in mouse embryonic stem cells via H3K9me3 demethylation

**DOI:** 10.1101/2023.08.07.552254

**Authors:** Kevin C.L. Cheng, Jennifer M. Frost, Francisco J. Sánchez-Luque, Marta García-Canãdas, Darren Taylor, Wan R. Yang, Branavy Irayanar, Swetha Sampath, Hemalvi Patani, Karl Agger, Kristian Helin, Gabriella Ficz, Kathleen H. Burns, Adam Ewing, José L. García-Pérez, Miguel R. Branco

## Abstract

Vitamin C (vitC) enhances the activity of 2-oxoglutarate-dependent dioxygenases, including TET enzymes, which catalyse DNA demethylation, and Jumonji-domain histone demethylases. The epigenetic remodelling promoted by vitC improves the efficiency of induced pluripotent stem cell derivation, and is required to attain a ground-state of pluripotency in embryonic stem cells (ESCs) that closely mimics the inner cell mass of the early blastocyst. However, genome-wide DNA and histone demethylation can lead to upregulation of transposable elements (TEs), and it is not known how vitC addition in culture media affects TE expression in pluripotent stem cells. Here we show that vitC increases the expression of evolutionarily young LINE-1 (L1) elements in mouse ESCs. We find that TET activity is dispensable for these effects, and that instead L1 upregulation occurs largely as a result of H3K9me3 loss mediated by KDM4A/C histone demethylases. Despite increased L1 levels, we did not detect increased somatic insertion rates in vitC-treated cells. Notably, treatment of human ESCs with vitC also increases L1 protein levels, which could impact the genetic and epigenetic stability of human pluripotent stem cells.
