## Additional File 2 for "Vitamin C activates young LINE-1 elements in mouse embryonic stem cells via H3K9me3 demethylation"

### Sheet: de_genes_vitC
Supplementary Table 1 - Differentially expressed genes in 2i-grown cells treated with vitC for 24 hours.
	baseMean	log2FoldChange	lfcSE	stat	pvalue	padj
Serpina3m	13.0604	7.10632	1.13867	6.24089	4.35091e-10	1.09301e-07
Akr1c13	13.4809	6.43605	1.10899	5.80353	6.4932e-09	1.25132e-06
Akr1c18	8.95887	5.99231	1.17531	5.09849	3.4238e-07	4.45981e-05
Ube2dnl	8.69324	5.9496	1.18022	5.04111	4.62851e-07	5.91944e-05
Grid2	9.6978	5.04832	1.05066	4.80491	1.54822e-06	0.000167541
Cybb	4.23067	4.8297	1.32253	3.65187	0.000260339	0.0126291
Plb1	2.43071	4.80545	1.52698	3.14702	0.00164944	0.0492662
Col6a3	3.82941	4.75775	1.34712	3.5318	0.000412734	0.0182017
C130073F10Rik	41.1997	4.63842	0.491598	9.43539	3.89538e-21	3.04445e-18
4930486L24Rik	4.21531	4.18443	1.2689	3.29769	0.000974847	0.0338887
Ldoc1	4.78474	4.15174	1.18623	3.49995	0.000465338	0.0202048
Cd200	6.08911	4.13459	1.06535	3.88096	0.000104043	0.00604826
Gm20548	37.8866	3.76539	0.421052	8.94282	3.79353e-19	2.5413e-16
Folh1	4.87078	3.49564	1.10982	3.14974	0.00163414	0.0490895
Cyp2b23	58.7029	3.13758	0.311047	10.0872	6.29594e-24	6.32652e-21
1700024B05Rik	6.87536	2.99975	0.844332	3.55281	0.000381136	0.0171853
AI662270	15.2514	2.86505	0.607237	4.71818	2.37969e-06	0.000242591
Qpct	31.8751	2.8641	0.387402	7.39308	1.43465e-13	5.60627e-11
Plxnc1	14.6395	2.81888	0.631984	4.46037	8.18176e-06	0.000689228
Slc7a14	8.77304	2.8087	0.7913	3.54947	0.000386008	0.0172942
Mep1b	73.5614	2.78461	0.274816	10.1326	3.95781e-24	4.63987e-21
Pabpc6	7.26974	2.77822	0.846781	3.28092	0.00103468	0.0355888
Kcnf1	7.16803	2.71205	0.845084	3.20921	0.00133099	0.0426883
BC067074	165.599	2.63475	0.181314	14.5314	7.66535e-48	1.07836e-43
Ddx60	10.3078	2.47153	0.722765	3.41955	0.000627253	0.0250687
Lama3	125.153	2.43702	0.20651	11.8009	3.85999e-32	6.7878e-29
Gtsf1	11.2674	2.38436	0.619818	3.84686	0.000119639	0.00681411
Gm281	22.0778	2.35141	0.4394	5.35142	8.72672e-08	1.32008e-05
Nckap5	11.4058	2.32987	0.624202	3.73257	0.000189539	0.00976717
Khdc1c	26.0322	2.31323	0.51964	4.4516	8.52315e-06	0.000709489
Slc5a4b	8.55927	2.31132	0.700938	3.29747	0.000975614	0.0338887
Nlrp4g	17.1161	2.26141	0.492246	4.59406	4.34707e-06	0.000394546
3830417A13Rik	8.69859	2.24597	0.696737	3.22356	0.0012661	0.0413573
Mgat4c	35.969	2.15724	0.3526	6.11808	9.47076e-10	2.18418e-07
Pkhd1	11.2854	2.14263	0.660024	3.2463	0.00116917	0.0391618
Tspan2	52.1381	2.1025	0.289584	7.26042	3.85893e-13	1.42862e-10
Khdc1a	35.011	2.03283	0.447807	4.53951	5.63841e-06	0.000489637
Dazl	174.568	2.0017	0.159842	12.523	5.58788e-36	1.31017e-32
Nlrp14	16.059	1.94698	0.503787	3.86469	0.000111231	0.00638694
Samd9l	52.9677	1.91016	0.284832	6.70627	1.99658e-11	6.10606e-09
Neb	43.9192	1.9031	0.335888	5.66587	1.46279e-08	2.54056e-06
D630013G24Rik	14.8698	1.86559	0.531781	3.50819	0.000451166	0.0197112
Aass	23.2829	1.85516	0.41926	4.42485	9.65106e-06	0.000792292
AV320801	23.1046	1.8014	0.443267	4.06391	4.82575e-05	0.00315761
Rpl39l	218.355	1.73165	0.133957	12.927	3.17117e-38	1.48707e-34
Nlrp4c	62.9685	1.6957	0.288555	5.87653	4.18945e-09	8.30101e-07
Gm5128	17.475	1.68018	0.494518	3.39762	0.000679754	0.0266596
Gm7903	15.6656	1.64643	0.523466	3.14524	0.00165948	0.049461
Fmn2	253.615	1.61706	0.124824	12.9547	2.21069e-38	1.48707e-34
Gm364	21.5991	1.60976	0.425986	3.77891	0.000157517	0.00852287
Sstr5	58.5038	1.58537	0.299837	5.28743	1.24044e-07	1.79902e-05
Aox3	134.599	1.58159	0.184661	8.56483	1.08232e-17	6.09042e-15
Colec12	17.7858	1.57181	0.455913	3.44762	0.000565559	0.023264
Tex19.2	17.5762	1.51793	0.481307	3.15378	0.00161172	0.0488656
Magea4	22.3504	1.50106	0.41213	3.64219	0.000270333	0.0130241
Ankrd45	63.8469	1.4509	0.245662	5.90608	3.50354e-09	7.35181e-07
Kdm5d	33.7803	1.44125	0.354372	4.06704	4.76137e-05	0.00313005
Prex2	205.883	1.43404	0.245004	5.85314	4.82375e-09	9.42508e-07
Gm15023	26.1391	1.42198	0.393865	3.61033	0.000305809	0.0141984
Akap6	25.4904	1.38266	0.398208	3.47221	0.000516193	0.0218072
Gm13227	151.34	1.35453	0.156538	8.65306	5.01351e-18	2.93875e-15
Lpl	203.426	1.2887	0.136153	9.46503	2.9347e-21	2.42855e-18
Col11a1	41.0869	1.28427	0.334237	3.84239	0.000121842	0.00688385
Slc1a4	345.84	1.28112	0.117275	10.9241	8.84608e-28	1.13133e-24
Nod1	69.4984	1.27935	0.251616	5.08452	3.68565e-07	4.75685e-05
Clca4	41.6765	1.27072	0.312429	4.06724	4.75729e-05	0.00313005
Csf2ra	38.954	1.26943	0.306595	4.14041	3.46684e-05	0.00236755
Spna1	312.53	1.24603	0.113479	10.9803	4.7521e-28	6.68525e-25
Ahsg	29.9237	1.24033	0.36746	3.37542	0.000737029	0.0280172
Gm14136	35.2805	1.23302	0.329732	3.73945	0.000184421	0.00968073
Gm10482	24.7034	1.22388	0.374952	3.2641	0.00109812	0.0371354
Hint3	36.384	1.20992	0.335746	3.60366	0.000313768	0.01452
Col5a2	140.475	1.1873	0.193575	6.13356	8.59326e-10	2.01483e-07
Stk31	91.3635	1.13543	0.211596	5.36601	8.04993e-08	1.23094e-05
Tlr2	114.221	1.1182	0.177655	6.29422	3.08942e-10	8.20036e-08
Hunk	561.137	1.11677	0.116834	9.55853	1.1944e-21	1.05018e-18
Galnt12	46.3474	1.07883	0.298515	3.614	0.000301513	0.014072
Smarca2	112.401	1.06487	0.195842	5.43737	5.40722e-08	8.74354e-06
Lpcat1	679.418	1.05047	0.081604	12.8727	6.40811e-38	2.25373e-34
Ly6a	397.475	1.03196	0.109544	9.4205	4.48943e-21	3.32407e-18
Tnfrsf8	67.6114	0.993886	0.246139	4.03791	5.39303e-05	0.00348024
Tpd52l1	143.434	0.987472	0.157537	6.26817	3.65306e-10	9.5169e-08
Tdrd3	193.451	0.968435	0.136328	7.10374	1.21429e-12	4.16648e-10
Gm9631	147.942	0.948052	0.158308	5.98866	2.11579e-09	4.65077e-07
Atf7ip	829.779	0.925441	0.0725893	12.749	3.15782e-37	8.88484e-34
Pkd2l1	58.6876	0.885408	0.260621	3.3973	0.000680547	0.0266596
Adrb3	172.063	0.885293	0.15057	5.87963	4.11194e-09	8.26382e-07
Pdzrn4	165.914	0.883776	0.170755	5.1757	2.27063e-07	3.07146e-05
1700029P11Rik	55.8951	0.878381	0.258662	3.39587	0.000684115	0.0266596
Zbtb10	350.152	0.874207	0.118072	7.40401	1.32135e-13	5.31108e-11
1700019D03Rik	400.231	0.871282	0.0995001	8.7566	2.01237e-18	1.23087e-15
D1Pas1	299.402	0.865919	0.114663	7.55185	4.2912e-14	1.90081e-11
Pramef8	394.434	0.863578	0.102796	8.40089	4.43105e-17	2.39754e-14
Pigyl	89.9022	0.863249	0.197062	4.38059	1.18359e-05	0.000930207
Islr2	55.517	0.852183	0.26553	3.20937	0.00133025	0.0426883
Itgb5	371.086	0.844962	0.101019	8.36441	6.04167e-17	3.14793e-14
Gpr126	164.913	0.838993	0.163977	5.11654	3.11196e-07	4.09149e-05
Nlrp9b	65.3146	0.825416	0.243972	3.38325	0.000716343	0.0276096
Fsd1l	396.434	0.79419	0.109889	7.2272	4.93057e-13	1.77854e-10
Slc35c1	146.773	0.789408	0.161056	4.90144	9.51368e-07	0.00011061
1700030C10Rik	226.755	0.785999	0.135715	5.79156	6.97354e-09	1.32573e-06
Zfp462	966.519	0.784115	0.0687731	11.4015	4.11043e-30	6.42506e-27
Pttg1	115.231	0.779103	0.194907	3.99731	6.40667e-05	0.00403621
B3galtl	75.165	0.778438	0.223959	3.4758	0.000509325	0.0215819
Prtg	237.923	0.769437	0.1338	5.75064	8.89074e-09	1.62435e-06
Tfcp2	143.448	0.768977	0.157879	4.87067	1.11219e-06	0.00012618
Nefm	96.0474	0.766125	0.200432	3.82237	0.000132175	0.00737873
Slc38a4	98.3063	0.762417	0.195574	3.89835	9.68515e-05	0.00565356
Nlrp4f	203.7	0.757417	0.135796	5.57761	2.43849e-08	4.08389e-06
Eya1	159.008	0.753174	0.160576	4.69046	2.72589e-06	0.00027197
Ddhd1	163.678	0.749035	0.150859	4.96512	6.86569e-07	8.25526e-05
Car2	242.114	0.745441	0.126625	5.88699	3.9329e-09	8.01855e-07
Zfp229	568.442	0.740952	0.0955471	7.75484	8.84569e-15	4.29107e-12
Reep1	137.023	0.726003	0.162849	4.45813	8.26765e-06	0.000692317
Apcdd1	85.7971	0.725305	0.220688	3.28656	0.00101419	0.0350008
Cc2d2a	76.6664	0.716092	0.2204	3.24905	0.00115791	0.038895
Tpk1	81.7668	0.707523	0.213022	3.32136	0.0008958	0.031985
Gpat2	118.235	0.706215	0.17	4.1542	3.26426e-05	0.00227176
Cpxm1	117.707	0.699598	0.175591	3.98424	6.76956e-05	0.0042139
En2	105.866	0.682362	0.183373	3.72117	0.000198301	0.0100368
Dctd	339.747	0.677258	0.10736	6.3083	2.82122e-10	7.6325e-08
Ube1y1	247.257	0.656965	0.124756	5.26599	1.39436e-07	1.96158e-05
Ppfibp2	97.4772	0.653402	0.194269	3.3634	0.000769896	0.0286532
Ap3b2	273.96	0.644185	0.119011	5.41282	6.2039e-08	9.69739e-06
Maml2	100.851	0.642864	0.18962	3.39028	0.000698216	0.0269849
Fkbp6	111.205	0.638776	0.179501	3.55863	0.000372797	0.0168634
Zfp951	98.2323	0.627666	0.186501	3.36548	0.000764097	0.0285886
Pam	157.532	0.618129	0.148866	4.15225	3.29225e-05	0.00227176
Diap2	456.871	0.613991	0.0919123	6.68019	2.38634e-11	6.7142e-09
Mme	521.141	0.610289	0.087694	6.95931	3.4195e-12	1.09331e-09
Naa11	108.651	0.608649	0.177758	3.42403	0.000617002	0.0247293
Nefl	602.263	0.606606	0.0865668	7.00738	2.42831e-12	7.94451e-10
Plekhb2	290.237	0.600606	0.113968	5.26993	1.36472e-07	1.93929e-05
Cttnbp2	134.056	0.599407	0.175009	3.425	0.000614795	0.0247293
Frem2	349.41	0.591879	0.118569	4.99186	5.98014e-07	7.31553e-05
Ddah1	307.452	0.589991	0.11753	5.01992	5.16935e-07	6.43562e-05
Mtus2	106.103	0.589773	0.181529	3.24892	0.00115845	0.038895
Lamb1	224.522	-0.589716	0.128459	-4.59069	4.41787e-06	0.000398401
Pfkl	371.705	-0.594964	0.109887	-5.41431	6.15243e-08	9.69739e-06
D17H6S56E-5	179.852	-0.60306	0.140926	-4.27928	1.87503e-05	0.00140308
Tfrc	2884.9	-0.606366	0.124203	-4.88204	1.04992e-06	0.000120083
Arl4a	124.597	-0.642179	0.168823	-3.80386	0.000142461	0.00779824
Bahcc1	137.759	-0.643487	0.168169	-3.82643	0.000130017	0.00728719
Atp5k	102.094	-0.657296	0.207752	-3.16385	0.00155697	0.0478243
Rtkn	206.641	-0.677223	0.146541	-4.62138	3.81202e-06	0.000350506
S100a10	153.785	-0.684421	0.157868	-4.3354	1.45494e-05	0.00111847
2810417H13Rik	97.1852	-0.736782	0.193579	-3.8061	0.000141174	0.00775796
Podxl	119.81	-0.745019	0.179993	-4.13914	3.48603e-05	0.00236915
Narf	77.7183	-0.760575	0.214224	-3.55037	0.000384684	0.0172899
Camk2b	128.407	-0.762588	0.172432	-4.42256	9.75403e-06	0.000792292
Ldha	1165.54	-0.796594	0.0645254	-12.3454	5.15512e-35	1.03603e-31
Lgals1	192.921	-0.824702	0.143316	-5.75445	8.69261e-09	1.60905e-06
Wdr86	55.5489	-0.898609	0.278621	-3.2252	0.00125884	0.0412806
Gng3	39.1312	-1.01983	0.312223	-3.26636	0.0010894	0.0371354
Tgm3	70.801	-1.01985	0.25693	-3.96937	7.20635e-05	0.00444645
Celf5	50.0489	-1.10599	0.275107	-4.02021	5.81462e-05	0.00370136
Ndrg4	46.8372	-1.18794	0.278998	-4.25787	2.06388e-05	0.00152014
Lefty1	56.2437	-1.32586	0.296546	-4.47102	7.78476e-06	0.000659735
Lefty2	157.682	-1.35291	0.185557	-7.29108	3.0747e-13	1.16905e-10
Slc16a3	15.2674	-2.42582	0.583776	-4.1554	3.24722e-05	0.00227176
