## Additional File 3 for "Vitamin C activates young LINE-1 elements in mouse embryonic stem cells via H3K9me3 demethylation"

### Sheet: de_squire_subfamily
Supplementary Table 2 - Differentially expressed repeat families in 2i-grown cells treated with vitC for 24 hours.
	baseMean	log2FoldChange	lfcSE	stat	pvalue	padj
ETnERV3-int:ERVK:LTR	148.979	1.86855	0.150996	12.3749	3.57436e-35	3.04893e-32
IAP-d-int:ERVK:LTR	36.4201	1.07677	0.172301	6.24934	4.12195e-10	8.16756e-08
MMERVK10D3_I-int:ERVK:LTR	33.9909	1.06361	0.170836	6.22591	4.78755e-10	8.16756e-08
RLTR13B2:ERVK:LTR	51.5303	0.975277	0.155751	6.26176	3.80651e-10	8.16756e-08
MURVY-int:ERV1:LTR	19.8889	0.926119	0.190662	4.85739	1.18945e-06	0.00010146
ETnERV2-int:ERVK:LTR	75.2681	0.873007	0.170572	5.11812	3.086e-07	2.92484e-05
RLTR10D2:ERVK:LTR	8.67974	0.764499	0.208159	3.67266	0.000240038	0.012797
L1Md_T:L1:LINE	4527.76	0.761756	0.109886	6.93225	4.14203e-12	1.76658e-09
L1Md_Gf:L1:LINE	183.29	0.734525	0.135623	5.41593	6.09717e-08	6.50111e-06
IAPEy-int:ERVK:LTR	20.4913	0.72908	0.20851	3.49662	0.00047119	0.0191393
IAPEY3-int:ERVK:LTR	26.5029	0.705664	0.179961	3.92121	8.81039e-05	0.00536804
MMERVK9E_I-int:ERVK:LTR	138.477	0.696292	0.123196	5.65192	1.58665e-08	1.93345e-06
MMERVK9C_I-int:ERVK:LTR	327.989	0.661756	0.116987	5.65669	1.54322e-08	1.93345e-06
BGLII:ERVK:LTR	100.942	0.658832	0.139716	4.71552	2.41092e-06	0.000186956
RLTR1B:ERV1:LTR	40.0361	0.624638	0.177921	3.51076	0.00044683	0.019119
RLTR10-int:ERVK:LTR	103.055	0.578342	0.164645	3.51266	0.000443648	0.019119
RLTR45-int:ERVK:LTR	84.9151	0.525437	0.142322	3.69188	0.000222605	0.0126588
ORR1A0-int:ERVL-MaLR:LTR	192.482	0.513449	0.11681	4.39559	1.10474e-05	0.000785286
RLTR9E:ERVK:LTR	179.903	0.458622	0.130665	3.5099	0.000448277	0.019119
RMER16-int:ERVK:LTR	427.918	0.456996	0.109704	4.16573	3.10363e-05	0.00203646
RLTR1B-int:ERV1:LTR	1582.86	0.353905	0.0993419	3.5625	0.000367345	0.0184321
U3:snRNA:snRNA	6787.59	-0.478541	0.143865	-3.32631	0.000880033	0.0341213
