## Additional File 4 for "Vitamin C activates young LINE-1 elements in mouse embryonic stem cells via H3K9me3 demethylation"

### Sheet: up_ETnERV3
Supplementary Table 3 - List of >4-fold upregulated ETnERV3 elements. Log2 RPM refers to the mean expression value across all samples. Individual Repeatmasker annotations collapse into 10 loci, as described in the arrangement column.
chr	start	end	strand	name	log2rpm	foldChange	arrangement
chr1	7882209	7883785	-	ETnERV3-int:ERVK:LTR	0.476711	2.33083	proviral, chr1:7881378-7889689
chr1	7883810	7887165	-	ETnERV3-int:ERVK:LTR	1.48505	2.44272
chr1	7888870	7889689	-	RLTR13B2:ERVK:LTR	-1.9771	2.1284
chr1	182200893	182201712	+	RLTR13B2:ERVK:LTR	-1.58432	2.63604	proviral, chr1:182200893-182209312
chr1	182201712	182202086	+	ETnERV3-int:ERVK:LTR	-1.43514	4.281
chr1	182202080	182206759	+	ETnERV3-int:ERVK:LTR	2.43478	2.94846
chr1	182206788	182208382	+	ETnERV3-int:ERVK:LTR	-0.432855	3.41007
chr6	37691263	37692083	-	RLTR13B2:ERVK:LTR	-0.870205	2.92984	solo LTR
chr6	64653382	64654197	-	RLTR13B2:ERVK:LTR	0.266206	2.94271	proviral, chr6:64653382-64661642
chr6	64654210	64655787	-	ETnERV3-int:ERVK:LTR	1.92518	2.55023
chr6	64655820	64660276	-	ETnERV3-int:ERVK:LTR	3.46383	3.07462
chr6	64660278	64660455	-	ETnERV3-int:ERVK:LTR	-0.623441	2.41706
chr6	64660449	64660823	-	ETnERV3-int:ERVK:LTR	0.842248	2.5802
chr6	64660823	64661642	-	RLTR13B2:ERVK:LTR	-1.1081	2.53611
chr12	87636877	87639463	+	ETnERV3-int:ERVK:LTR	-1.5984	2.10369	proviral, chr12:87634248-87642009
chr12	87834596	87837182	+	ETnERV3-int:ERVK:LTR	-1.58506	2.10369
chr12	88100095	88101997	+	ETnERV3-int:ERVK:LTR	-0.462913	3.21172	5' truncated, chr12:88100095-88107007
chr16	14678721	14680298	-	ETnERV3-int:ERVK:LTR	-1.97962	2.95019	proviral, chr16:14677889-14686204
chr16	14680327	14684840	-	ETnERV3-int:ERVK:LTR	-0.212292	3.47839
chrX	55617614	55622298	-	ETnERV3-int:ERVK:LTR	-1.6056	3.12165	proviral, chrX:55615064-55623481
chrY	12115042	12116624	-	ETnERV3-int:ERVK:LTR	-1.25124	2.94189	proviral, chrY:12114206-12122553
chrY	16827020	16828604	-	ETnERV3-int:ERVK:LTR	-1.38235	2.59225	proviral, chrY:16826186-16834533
