## Additional File 6 for "Vitamin C activates young LINE-1 elements in mouse embryonic stem cells via H3K9me3 demethylation"

### Sheet: Primers
	Supplementary Table 4 - Sequences of primers and shRNAs
	Application	Target	Sequence (5'-3')
	RT/ChIP	L1A 5' UTR	CTTCCGCTCCACTCGAGACT
			GCTGTGTTCCACTCACCAGA
		L1Tf 5' UTR	GCCTAAGCCACAGCAGCA
			GCTGTCAGGTTCTCTGGCG
		L1Gf 5' UTR	TGGAATACAGAGTGCCAGCC
			GTGCTCTCACCAGGAAGGTG
	RT	L1 Orf1 (A)	ACTCAAAGCGAGGCAACACTAGA
			GTTCCAGATTTCTTTCCTAGGGTTTC
		L1 Orf1 (B)	AGGCTACTATACCCAGCCAAACTCT
			TACTTTGGTTTCTCCCTCTATGATAATTG
		L1 Orf2 (A)	CCTCCATTGTTGGTGGGATT
			GGAACCGCCAGACTGATTTC
		L1 Orf2 (B)	CTGGCGAGGATGTGGAGAA
			CCTGCAATCCCACCAACAAT
		IAPLTR1	CAGCCAATCAGGGAGTGAC
			GCAAGAGAGAGAGAAAACGAAA
		IAPLTR2	CAGCCAATCAGGGAGTGAC
			ATCTTACACGCGTTCTCG
		IAPLTR3	CAGACAATTCCGGTGGTG
			CAGCTTCAGGACAGGAGACC
		IAP Gag	AATCTCAGAACCGCTCCATGA
			TTTCTTAAAATGCCCAGGCTTT
		MuLV/RLTR4 Gag	AAACCCCGGAAGAAAGAGAG
			CTGCTCATCCTCTGCCCTAC
		MuLV/RLTR4 LTR	GCTCGCTTCTCGCTTCTGTA
			AAGGCTTTATTGGGAACACG
		EtnI LTR	CACTGCTGGAACCTGAGGAG
			TGGAAAGGCATTTTGGAAAC
		EtnII/MusD LTR	CACTGCTGGAACCTGAGGAG
			CGACTGAGAAGGCCGCTC
		MusD Gag	GATTGGTGGAAGTTTAGCTAGCAT
			TAGCATTCTCATAAGCCAATTGCAT
		MERVL LTR	GCTACACCTTCTGCTGGAGA
			GCAAGCAGGTGAAGGAACAA
		MERVL Gag	AGCCCCACCCCTTGAAATAA
			GGTGGGCCTTGAGAAACATC
		ETnERV3-int	GGGAAACAAGAAGGGCCTTT
			TGTGAGCTGAGTCCCATCTT
		RLTR13B2	TGGATCCACGTGCTCTCTTT
			ATGCCCTTGGACTGTTGGAA
		RLTR13A3	TTGTAGTCACTCCCCTTGCA
			CCAGGTGCAAAAGGAGTGAC
		RLTR10D2	TGCGCCTGACTTCCTCATTA
			GGCAGTCCATTGGTTCACAG
		Atp5b	GGCCAAGATGTCCTGCTGTT
			GCTGGTAGCCTACAGCAGAAGG
		Hspcb	GCTGGCTGAGGACAAGGAGA
			CGTCGGTTAGTGGAATCTTCATG
		Tet1	CCATTCTCACAAGGACATTCACA
			GCAGGACGTGGAGTTGTTCA
		Tet2	GCCATTCTCAGGAGTCACTGC
			ACTTCTCGATTGTCTTCTCTATTGAGG
		Kdm3a	GACCTGGGCCCCAAGATGTA
			CCATGACATTGGCTGCATCAGA
		Kdm3b	CGGTAGTGAGCGGAGATCCT
			CAGCCGTCAAACTCCACAAA
		Oct4	AGAGGGAACCTCCTCTGAGC
			TTCATGTCCTGGGACTCCTC
		Sox2	CTCTGCACATGAAGGAGCAC
			CTCCGGGAAGCGTGTACTTA
		Nanog	CTGCAGTTTTTCATCCCGAG
			GTCTTCAGAGGAAGGGCGAG
		Dazl	CAACTGTTAACTACCACTGCAG
			CAAGAGACCACTGTCTGTATGC
		Kdm4a	AAGAAAGCCATGACCGTTCGTG
			AAATTCACTGTATCGCGGGGTG
		Kdm4b	CGCCATCAGGACTTCGATGA
			GATTGCCGATGTTCCACTGC
		Kdm4c	GCATTTCTCCGGCACAAGAT
			ACCTTGCCGTAGTCAATCCA
		hL1 5'UTR (A)	ACGGAATCTCGCTGATTGCTA
			AAGCAAGCCTGGGCAATG
		hL1 5' UTR (B)	CGAGTCAAAGAAAGGGGTGA
			TGAGCCAGGTGTGGGATATAG
		hL1 5' UTR (C)	GCCCAGGCTTGCTTAGGTA
			CCAGAGGTGGAGCCTACAGA
		hL1 Orf1	TCAAAGGAAAGCCCATCAGACTA
			TTGGCCCCCACTCTCTTCT
		hL1 Orf1 (N51)	GAATGATTTTGACGAGCTGAGAGAA
			GTCCTCCCGTAGCTCAGAGTAATT
		hL1 Orf2	GAGAGGATGCGGAGAAATAGGA
			GGATGGCTGGGTCAAATGGT
		hL1 Orf2 (N22)	CAAACACCGCATATTCTCACTCA
			CTTCCTGTGTCCATGTGATCTCA
		hGAPDH	TGCACCACCAACTGCTTAGC
			GGCATGGACTGTGGTCATGAG
	oxBS	L1A	ACACTCTTTCCCTACACGACGCTCTTCCGATCTTTTAAGATTTTTGGTGAGTGG
			TGACTGGAGTTCAGACGTGTGCTCTTCCGATCTAACTCTACTAACAAAATAACC
		L1Tf	ACACTCTTTCCCTACACGACGCTCTTCCGATCTGAGGTAGTATTTTGTGTGGG
			TGACTGGAGTTCAGACGTGTGCTCTTCCGATCTCACCTATTCAAACTAATTTCC
		L1Gf	ACACTCTTTCCCTACACGACGCTCTTCCGATCTGTTATTTTTTTGGTGAGAGTA
			TGACTGGAGTTCAGACGTGTGCTCTTCCGATCTACTAACACTCTATATTCCACA
		RLTR4	ACACTCTTTCCCTACACGACGCTCTTCCGATCTAGTTTTAGTTTTATAAAAAGGG
			TGACTGGAGTTCAGACGTGTGCTCTTCCGATCTAAAAAACCCTCCCAAAAATC
		IAPLTR1a	ACACTCTTTCCCTACACGACGCTCTTCCGATCTGTAGTTAATTAGGGAGTGATA
			TGACTGGAGTTCAGACGTGTGCTCTTCCGATCTCAACAAACCAAAATCTTCTA
	L1 insertion mapping	TS-Fw	AATGATACGGCGACCACCGAGA
		Adapter_mL1_3end	CAAGCAGAAGACGGCATACGAGATGGGTAAGGGGGACTTTTGGTATAGC
		Adapter_mL1Tf_5end	CAAGCAGAAGACGGCATACGAGATCTCACCTGTTCAGACTAATTTCC
		Adapter_mL1Tf3_5end	CAAGCAGAAGACGGCATACGAGATCGGATGGTGGCCGGTTATC
		Adapter_mL1Gf_5end	CAAGCAGAAGACGGCATACGAGATCGTGCAGCCTGCCCTCC
		Adapter_mL1TGf_5end2	CAAGCAGAAGACGGCATACGAGATGGAAGGTGGCCGGCTGTC
		Adapter_mL1A_5end1	CAAGCAGAAGACGGCATACGAGATGTCTCAAGTTCCACGCGATTG
		Adapter_mL1A_5end2	CAAGCAGAAGACGGCATACGAGATGCAAGACTCTGCTGTCAAGGTA
		MouseRead2_3end	TGGGTAAGGGGGACTTTTGGTATAGCATTGGAAATGTAAATGAG
	Insertion validation	mL1_3’generic	TGGGTAAGGGGGACTTTTGGTATAGC
		Insertion 21	TGCTTCAAAGTTGACTGCACTG
		Insertion 29	CACAAGCCAATCTTCAGAATATACAA
		Insertion 36	ATTTGAAGGGAGATCCTGGAAT
		Insertion 44	CAAGATTTGCATTCTTTACACAGG
		Insertion 47	TGCTTAATTTGATGTGGGAAGAG
		Insertion 55	TGGGTATTATGTGCCTTGTGTG
		Insertion 1	CATAATCACCCTCCTCTCCTTCA
		Insertion 2	TGGGCCTTTAAGTTTGGAATC
		Insertion 3	AAATTATGTGTGTTTAGGACTATTATTTACCA
	shRNAs	Control	CCTAAGGTTAAGTCGCCCTCGCTC
		Kdm3a	CTGCGAAGTTTCGTTGGATTT
		Kdm3b	GTGCTGAAGGACGTGAGTAAA
		Kdm4a	CGAACATCCTACGACGATATT
		Kdm4c	GCAAAGTATCTTGGATCAAAT
		Setdb1	CCCGAGGCTTTGCTCTTAAAT
